# Detecting predicted cancer-testis antigens in proteomics datasets of healthy and tumoral samples

**DOI:** 10.1101/2024.06.08.597624

**Authors:** Karla Cristina Tabosa Machado, Tayná Da Silva Fiúza, Sandro José De Souza, Gustavo Antônio De Souza

## Abstract

Biomarkers are molecular markers found in clinical samples which may aid disease diagnosis or prognosis. High-throughput techniques allow prospecting for such signature molecules by comparing gene expression between normal and sick cells. Cancer-testis antigens (CTAs) are promising candidates for cancer biomarkers due to their limited expression to the testis in normal conditions versus their aberrant expression in various tumors. CTAs are routinely identified by transcriptomics, but a comprehensive characterization of their protein levels in different tissues is still necessary. Mass spectrometry-based proteomics allows the characterization of many cellular types and the production of large amounts of data while computational tools allow the comparison of multiple datasets, and together those may corroborate insights obtained at the transcriptomic level. Here a computational meta-analysis explores the CTAs protein abundance in the proteomic layer of healthy and tumor tissues. The combined datasets present the expression patterns of 17,200 unique proteins, including 241 known CTAs previously described at the transcriptomic level. Those were further ranked as significantly enriched in tumor tissues (22 proteins), exclusive to tumor tissues (42 proteins) or abundant in healthy tissues (32 proteins). This analysis illustrates the possibilities for tumor proteome characterization and the consequent identification of biomarker candidates and/or therapeutic targets.
