## Supplementary Data 1 for "Detecting predicted cancer-testis antigens in proteomics datasets of healthy and tumoral samples"

Tissue	PXD	Sample number	Sample type	Proteins identified
Brain Cancer	PXD002395; PXD005940, PXD005942, PXD005946; PXD004452	8	CL; CL; CL/PS	13912
Breast Cancer	PXD002395; PXD008222; PXD005940, PXD005942, PXD005946; PXD004452; PXD000815	72	CL; CL/PS; CL; CL/PS; PS	14286
Cervical Cancer	PXD002395; PXD004452; PXD003668	4	CL; CL/PS; CL/PS	14017
Colon Cancer	PXD002395; PXD002137; PXD005940, PXD005942, PXD005946; PXD004452	34	CL; PS; CL; CL/PS	14121
Kidney Cancer	PXD002395; PXD005940, PXD005942, PXD005946; PXD004452	10	CL; CL; CL/PS	13912
Liver Cancer	PXD002395; PXD004452	2	CL; CL/PS	13695
Lung Cancer	PXD002395; PXD005940, PXD005942, PXD005946; PXD004452	10	CL; CL; CL/PS	13912
Lymphoma	PXD002395; PXD005940, PXD005942, PXD005946; PXD002052	29	CL; CL; PS	11567
Melanoma	NA; PXD005940, PXD005942, PXD005946; PXD006003; PXD006003	130	CL; CL; PS; PS	10779
Mesothelium Cancer	PXD005940, PXD005942, PXD005946	1	CL	8425
Osteosarcoma	PXD002395	1	CL	10120
Ovary Cancer	PXD005940, PXD005942, PXD005946; PXD003668	43	CL; CL/PS	10996
Prostate Cancer	PXD002395; PXD005940, PXD005942, PXD005946; PXD004452; PXD003430, 3452, 3515, 4132, 3615, 3636, 4159	41	CL; CL; CL/PS; PS	16107
