## Supplementary Data 2 for "Detecting predicted cancer-testis antigens in proteomics datasets of healthy and tumoral samples"

Gene names	Healthy Tissue	Prostate Cancer	Breast Cancer	Colon Cancer	Kidney Cancer	Lung Cancer	Lymphoma	Melanoma	Ovary Cancer
ACSBG2	medium	medium	-	-	-	-	-	-	-
ACTL7A	medium	medium	-	-	-	-	-	-	-
ACTL7B	low	low	-	-	-	-	-	-	-
ADAM2	medium	medium	-	-	-	-	-	-	-
ADAM7	-	medium	-	-	-	-	-	-	-
ADAMTS20	-	low	-	-	-	-	-	-	-
AHRR	-	low	low	low	low	low	-	-	-
AKAP4	low	low	-	-	-	-	-	-	-
ANKRD7	medium	medium	medium	medium	medium	medium	-	-	-
ASB17	-	low	-	-	-	-	-	-	-
ASZ1	low	low	-	-	-	-	low	-	-
AUNIP	-	medium	medium	medium	medium	medium	-	-	-
BARHL2	-	high	-	-	-	-	-	-	-
BHLHE23	-	medium	-	-	-	-	-	-	-
BPY2	-	low	-	-	-	-	-	-	-
C10orf62	-	medium	-	-	-	-	-	-	-
C11orf71	-	medium	-	-	-	-	-	-	-
C12orf50	-	medium	-	-	-	-	-	-	-
C2orf78	-	medium	-	-	-	-	-	-	-
C4orf17	-	low	-	-	-	-	-	-	-
C9orf43	-	high	high	high	medium	medium	high	high	medium
C9orf57	-	low	-	-	-	-	-	-	-
CALR3	low	medium	medium	medium	medium	medium	-	-	low
CCDC166	-	medium	-	-	-	-	-	-	-
CCDC185	-	low	low	medium	low	medium	medium	-	-
CCDC83	-	low	-	-	-	-	-	-	-
CD200R1L	-	low	-	-	-	-	-	-	-
CGB1	medium	medium	medium	medium	medium	medium	medium	medium	medium
CMTM2	low	-	-	-	-	-	-	-	-
CNGA2	-	medium	-	-	-	-	-	-	-
CRYGC	-	low	-	-	-	-	-	-	-
CSN3	-	-	low	-	-	-	-	-	-
CST9L	low	-	-	-	-	-	-	-	-
CT45A1	low	medium	medium	medium	medium	medium	medium	medium	medium
CT45A2	low	medium	medium	low	medium	medium	medium	medium	low
CT45A3	low	medium	medium	low	medium	medium	medium	medium	medium
CT83	low	medium	low	low	medium	low	low	medium	low
CTAGE1	low	low	low	low	low	low	low	low	low
CTAGE6	low	low	medium	low	medium	low	low	low	low
CYP11B1	low	low	-	-	-	-	-	-	-
DAZ1	medium	medium	-	-	-	-	-	-	-
DAZ2	medium	medium	-	-	-	-	-	-	-
DAZ3	medium	medium	-	-	-	-	-	-	-
DAZL	low	-	-	-	-	-	-	-	-
DCAF4L2	low	low	low	-	-	-	-	-	low
DCST1	-	low	-	-	-	-	low	-	-
DDI1	low	low	low	low	low	low	low	low	low
DDX4	low	low	low	low	low	low	low	low	low
DEFB119	low	-	-	-	-	-	-	-	-
DMRT1	low	low	low	low	medium	low	-	-	-
DMRTB1	low	-	-	-	-	-	-	-	-
DMRTC2	low	-	-	-	-	-	-	-	-
DNAJB8	-	low	-	-	-	-	-	-	-
DND1	low	medium	-	-	-	-	-	-	-
DPPA2	low	-	-	-	-	-	-	-	low
EFCAB5	-	low	low	medium	medium	medium	low	low	medium
ENDOV	low	low	low	low	low	low	low	-	-
ESX1	low	-	-	-	-	-	-	-	-
FABP12	-	low	-	-	-	-	-	-	-
FAM170A	low	-	-	-	-	-	-	-	-
FAM217A	-	low	-	-	-	-	-	low	-
FANCA	low	low	low	medium	medium	medium	medium	medium	medium
FANCD2OS	-	low	-	-	-	-	-	-	-
FMR1NB	low	-	low	-	-	-	-	low	-
FTHL17	-	low	medium	low	medium	high	medium	-	-
FUT5	medium	low	medium	medium	medium	low	low	-	medium
GAB4	-	medium	-	-	-	-	-	-	-
GAGE1	low	low	low	low	low	low	medium	low	low
GAGE2A	low	low	low	low	medium	low	low	low	low
GAPDHS	low	low	low	medium	medium	medium	low	high	medium
GAST	low	-	-	-	-	-	-	-	-
GIP	medium	-	-	-	-	-	-	-	-
GJA8	-	medium	medium	medium	medium	high	medium	-	-
GK2	medium	medium	medium	medium	medium	medium	medium	medium	-
GOLGA6L1	low	low	high	low	medium	low	-	-	-
GOLGA6L6	low	low	low	medium	low	low	low	-	-
GPX5	-	low	-	-	-	-	-	-	-
GSTA5	low	low	medium	low	medium	low	-	-	-
GTF2A1L	low	-	-	-	-	-	-	-	-
GTSF1L	low	-	-	-	-	-	-	-	-
HDGFL1	low	low	-	-	-	-	-	-	-
HORMAD2	low	low	-	-	-	-	-	-	-
HTN1	low	-	low	-	-	-	-	-	-
HTN3	low	-	-	-	-	-	-	low	-
IL17F	low	-	-	-	-	-	-	-	-
IL21	-	-	medium	-	-	-	-	-	-
IL4I1	medium	medium	medium	medium	low	low	high	high	medium
IRGC	medium	medium	-	-	-	-	-	-	-
KCNU1	-	low	-	-	-	-	-	-	-
KIF24	medium	medium	medium	medium	medium	medium	-	-	-
KIF4B	medium	low	low	low	low	low	low	low	low
KRT28	-	low	low	low	low	low	low	low	low
KRTAP9-2	low	-	low	low	-	-	-	-	-
LCE3C	low	-	-	-	-	-	-	-	-
LDHC	low	low	low	low	medium	medium	low	-	-
LUZP4	-	low	-	-	-	-	-	-	-
LYPD4	-	low	-	-	-	-	-	-	-
LYZL2	medium	-	-	-	-	-	-	-	-
LYZL6	low	-	-	-	-	-	-	-	-
MAF	-	low	-	-	-	-	-	-	-
MAGEA1	low	low	low	low	low	low	low	low	low
MAGEA11	-	low	low	low	low	low	low	low	-
MAGEA2	-	low	low	low	low	low	-	-	-
MAGEA3	-	low	medium	medium	medium	medium	medium	low	low
MAGEA4	low	medium	medium	medium	medium	medium	medium	high	medium
MAGEA6	-	low	medium	medium	low	medium	medium	low	low
MAGEB1	low	low	low	low	low	low	low	low	-
MAGEB18	-	low	-	-	-	-	-	-	-
MAGEB2	low	low	medium	medium	medium	low	medium	low	medium
MAGEB4	medium	-	-	-	-	-	-	-	-
MAGEB6	-	low	-	-	-	-	-	-	-
MAGEC1	low	low	low	low	low	low	medium	low	low
MAGEC2	low	medium	low	low	low	low	low	medium	low
MEIOB	low	low	-	-	-	-	-	-	low
MROH2B	-	low	-	-	-	-	-	-	-
MROH8	-	low	-	-	-	-	-	-	-
NAA11	low	low	medium	low	low	low	medium	low	-
NACA2	-	low	low	low	medium	low	low	-	-
NANOS2	low	-	-	-	-	-	-	-	-
NEUROG1	-	low	-	-	-	-	-	-	-
NLRP10	low	low	medium	medium	medium	low	low	medium	medium
NLRP8	-	medium	-	-	-	-	-	-	-
NUTM2F	-	-	low	-	-	-	low	-	-
OAZ3	low	-	-	low	-	-	-	-	-
OCM2	-	low	-	-	-	-	-	-	-
ODF1	-	low	-	-	-	-	-	-	-
ODF4	low	-	-	-	-	-	-	-	low
OR11H4	-	low	-	-	-	-	-	-	-
OR1E1	-	medium	-	-	-	-	-	-	-
OR1N1	-	low	-	-	-	-	-	-	-
OR2A4	-	low	-	-	-	-	-	-	-
OR2AK2	medium	-	-	-	-	-	-	-	-
OR4N4	-	low	low	low	low	low	low	low	low
OR51A7	-	low	-	-	-	-	-	-	-
OR56A3	-	low	-	-	-	-	-	-	-
OTP	-	low	-	-	-	-	-	-	-
PABPC3	low	low	low	low	low	low	low	low	low
PAGE1	low	low	low	low	low	low	low	low	low
PAGE5	low	low	low	low	low	low	medium	low	medium
PAPOLB	-	low	-	-	-	-	-	-	-
PASD1	low	low	-	-	-	-	-	-	-
PCDHA1	low	low	-	-	-	-	-	-	-
PCDHA2	low	-	-	-	-	-	-	-	-
PCDHA5	medium	medium	-	-	-	-	-	-	-
PCDHA8	-	low	-	-	-	-	-	-	-
PCDHA9	medium	-	-	-	-	-	-	-	high
PCP2	medium	-	-	-	-	-	-	-	-
PDCL2	low	-	-	-	-	-	-	-	-
PDILT	medium	-	medium	-	-	-	-	-	-
PGK2	low	medium	medium	medium	high	medium	high	high	medium
PIWIL1	low	low	medium	medium	medium	medium	medium	low	medium
PIWIL3	-	low	-	-	-	-	-	-	-
PKD2L2	-	medium	-	-	-	-	-	-	-
PLCZ1	-	low	-	-	-	-	-	-	-
POTEC	-	low	low	low	low	low	-	-	-
POTED	-	low	low	low	low	low	-	-	-
POTEF	low	low	medium	high	high	high	high	low	low
POTEG	-	low	low	low	medium	medium	medium	low	medium
POU4F2	low	low	low	low	medium	low	-	-	-
POU5F2	-	low	-	-	-	-	-	-	-
PP2D1	medium	-	-	medium	-	-	-	-	-
PPEF2	-	medium	-	-	-	-	-	-	-
PPP3R2	-	low	low	low	high	low	low	-	-
PRAMEF4	-	low	high	low	medium	medium	medium	-	-
PRAMEF9	-	medium	high	medium	medium	medium	medium	-	-
PRDM13	-	low	-	-	-	-	-	-	-
PRDM14	-	low	-	-	-	-	-	-	-
PRDM9	-	medium	-	-	-	-	-	-	-
PRH1	low	-	medium	low	-	-	-	low	low
PRKACG	low	-	-	-	-	-	-	-	-
PRPS1L1	low	-	-	-	-	-	-	-	-
PRSS54	-	low	-	-	-	-	-	-	-
PSG11	low	low	-	-	-	-	-	-	-
PSG3	low	-	-	-	-	-	-	-	-
PSMB11	-	medium	medium	medium	medium	medium	-	-	-
PTF1A	-	low	-	-	-	-	-	-	-
PURG	low	low	low	medium	medium	low	-	-	-
R3HDML	-	low	-	-	-	-	-	-	-
RBMXL2	low	low	low	low	low	low	low	low	-
REC114	low	low	low	low	low	low	-	-	-
RGPD4	low	low	medium	medium	low	low	medium	-	low
RGSL1	-	medium	medium	-	-	-	-	-	-
RHOXF2B	-	low	low	low	low	low	low	-	-
RIMBP3C	-	low	-	-	-	-	-	-	-
RNF113B	low	-	-	-	-	-	-	-	-
SAGE1	medium	medium	medium	medium	medium	low	medium	medium	-
SCGB1D1	-	low	-	-	-	-	-	-	-
SCN10A	medium	medium	-	-	-	-	-	-	-
SERINC4	-	medium	-	-	-	-	-	-	-
SHCBP1L	low	-	-	-	-	-	-	-	-
SIX6	low	low	low	low	medium	low	medium	-	-
SKA3	low	low	low	medium	low	medium	medium	low	medium
SLC25A2	-	medium	medium	high	medium	low	medium	medium	medium
SLCO6A1	-	-	-	-	-	-	-	high	-
SPACA1	low	low	-	-	-	-	-	-	-
SPACA3	low	-	-	-	-	-	-	-	-
SPAM1	medium	medium	-	-	-	-	-	-	-
SPANXC	low	low	low	low	low	low	low	-	low
SPATA16	-	medium	-	-	-	-	-	-	-
SPATA19	low	-	-	-	-	-	-	-	-
SPATA31A6	-	low	-	-	-	-	-	-	-
SPATA31C1	-	medium	-	-	-	-	-	-	-
SPATA31E1	medium	low	-	-	-	-	-	-	-
SPATA32	-	low	-	-	-	-	-	-	-
SPATA33	low	low	low	low	medium	low	low	low	medium
SPATS1	-	low	-	-	-	-	-	-	-
SPPL2C	-	low	-	-	-	-	-	-	-
SPZ1	-	low	-	-	-	-	low	-	-
SSX2	low	low	low	low	low	low	low	low	low
SSX5	medium	-	-	-	-	-	-	-	-
STK31	low	low	-	-	-	-	-	-	-
STKLD1	-	low	-	-	-	-	-	low	-
SYCE1L	-	medium	medium	-	-	-	-	-	-
SYNGR4	low	-	-	-	-	-	-	-	-
TAF1L	medium	low	low	low	medium	medium	medium	medium	low
TCHHL1	-	low	-	-	-	-	-	-	-
TEX38	-	low	-	-	-	-	-	-	-
TGIF2LX	medium	medium	medium	medium	medium	medium	medium	medium	-
TKTL2	low	-	-	-	-	-	-	-	-
TMCO5A	-	low	low	-	-	-	-	-	-
TPTE	low	low	-	-	-	-	-	-	-
TRIM51	-	low	-	-	-	-	-	-	-
TRIML1	-	low	-	-	-	-	-	-	-
TSPYL6	medium	medium	-	-	-	-	-	-	-
TSSK1B	-	low	-	-	-	-	-	-	-
TTC21A	low	low	medium	medium	low	low	-	-	-
TTLL8	-	low	low	low	low	low	low	-	-
TUBA3C	high	high	medium	medium	high	high	high	high	high
TXNDC2	low	-	-	-	-	-	-	-	-
UBQLN3	-	low	-	-	-	-	-	-	-
USP26	-	medium	-	-	-	-	-	-	-
USP29	-	low	medium	-	-	-	-	-	-
VPREB1	-	low	low	low	low	low	low	low	low
WDR87	-	low	-	-	-	-	-	-	-
WFDC11	-	high	-	-	-	-	-	high	-
ZAN	-	medium	-	-	-	-	-	-	-
ZIM3	-	low	-	-	-	-	-	-	-
ZNF679	-	low	low	low	low	low	low	low	low
ZNRF4	-	medium	-	-	-	-	-	-	-
ZPBP	low	low	-	-	-	-	-	-	-
ZPBP2	low	-	-	-	-	-	-	-	-
