## Supplementary Data 3 for "Detecting predicted cancer-testis antigens in proteomics datasets of healthy and tumoral samples"

GeneName	Tissue	P-value
GAPDHS	Melanoma	0.000000000000000000000000000000000000000002736525
PGK2	Melanoma	0.000000000000000000000000000000000000000008965498
MAGEA4	Melanoma	0.000000000000000000000000003972133
MAGEC2	Melanoma	0.000000000000000000000000005643452
CT45A2	Melanoma	0.000000000000000000000001091087
POTEF	Lymphoma	0.000000000000000000000002681134
PGK2	Lymphoma	0.0000000000000000004000329
PGK2	Colon Cancer	0.00000000000000005937802
RGPD4	Breast Cancer	0.000000000000000302713
CT45A3	Melanoma	0.00000000002192792
CT45A1	Melanoma	0.00000000002316433
SKA3	Ovary Cancer	0.0000000001063254
CT45A1	Breast Cancer	0.0000000001912722
LDHC	Kidney Cancer	0.0000000001927607
CT45A3	Breast Cancer	0.0000000003725168
PGK2	Prostate Cancer	0.0000000005922153
SKA3	Lymphoma	0.0000000007032513
GAPDHS	Ovary Cancer	0.000000001164091
CT45A1	Lymphoma	0.000000006446865
MAGEA4	Lymphoma	0.00000001203138
MAGEA4	Breast Cancer	0.00000001529833
CT45A3	Lymphoma	0.00000001884429
PGK2	Kidney Cancer	0.0000003139128
CT45A3	Ovary Cancer	0.0000008866185
NAA11	Breast Cancer	0.000001105046
RGPD4	Colon Cancer	0.000001132951
POTEF	Lung Cancer	0.000001285078
CT45A1	Ovary Cancer	0.000001544133
FANCA	Melanoma	0.000003520574
CT45A2	Breast Cancer	0.000004791159
PRH1	Breast Cancer	0.000005741022
FANCA	Ovary Cancer	0.00001091662
MAGEA4	Prostate Cancer	0.00001806173
PGK2	Ovary Cancer	0.00003713074
PGK2	Breast Cancer	0.00004762064
MAGEA4	Ovary Cancer	0.0001002268
CT45A2	Lymphoma	0.0001433763
PIWIL1	Colon Cancer	0.0001651267
MAGEB2	Lymphoma	0.0001844015
MAGEA4	Kidney Cancer	0.0001952476
FANCA	Kidney Cancer	0.0003595865
PGK2	Lung Cancer	0.0004487991
MAGEB2	Kidney Cancer	0.0008811496
FANCA	Lung Cancer	0.001254047
MAGEB2	Ovary Cancer	0.001349349
GAPDHS	Lung Cancer	0.001567085
NLRP10	Ovary Cancer	0.001649568
GAPDHS	Colon Cancer	0.002397995
POTEF	Kidney Cancer	0.004043404
GAPDHS	Kidney Cancer	0.004812229
SKA3	Colon Cancer	0.005281418
PAGE5	Lymphoma	0.005487422
POTEF	Colon Cancer	0.006231869
MAGEA4	Lung Cancer	0.007863485
CT45A1	Kidney Cancer	0.008073481
CT45A3	Kidney Cancer	0.008362633
CT45A2	Lung Cancer	0.00948235
MAGEA4	Colon Cancer	0.0101932
DND1	Prostate Cancer	0.01138065
MAGEB2	Colon Cancer	0.012467
CT45A3	Lung Cancer	0.01314644
CT45A2	Kidney Cancer	0.01346233
NLRP10	Kidney Cancer	0.01351145
CT45A1	Prostate Cancer	0.01599307
CT45A1	Lung Cancer	0.02052894
CT83	Melanoma	0.02077784
CT83	Kidney Cancer	0.02384876
FANCA	Colon Cancer	0.02610593
GAGE2A	Kidney Cancer	0.04370794
PIWIL1	Kidney Cancer	0.04472578
MAGEC1	Lymphoma	0.0450667
